# Profiling age and body fluid DNA methylation markers using nanopore adaptive sampling

**DOI:** 10.1101/2023.12.10.571037

**Authors:** Zaka Wing-Sze Yuen, Somasundhari Shanmuganandam, Maurice Stanley, Simon Jiang, Nadine Hein, Runa Daniel, Dennis McNevin, Cameron Jack, Eduardo Eyras

## Abstract

DNA methylation plays essential roles in regulating physiological processes, from tissue and organ development to gene expression and aging processes and has emerged as a widely used biomarker for the identification of body fluids and age prediction. Currently, methylation markers are targeted independently at specific CpG sites, as part of a multiplexed assay, rather than through a unified assay. Methylation detection is also dependent on divergent methodologies, ranging from enzyme digestion and affinity enrichment to bisulfite treatment, alongside various technologies for high-throughput profiling, including microarray and sequencing. In this pilot study, we test the simultaneous identification of age-associated and body fluid-specific methylation markers using a single technology, nanopore adaptive sampling. This innovative approach enables the profiling of multiple CpG marker sites across entire gene regions from a single sample without the need for specialized DNA preparation or additional biochemical treatments. Our study demonstrates that adaptive sampling achieves sufficient coverage in regions of interest to accurately determine the methylation status, shows a robust consistency with whole-genome bisulfite sequencing data, and corroborates known CpG markers of age and body fluids. Our work also resulted in the identification of new sites strongly correlated with age, suggesting new possible age methylation markers. This study lays the groundwork for the systematic development of nanopore-based methodologies in both age prediction and body fluid identification, highlighting the feasibility and potential of nanopore adaptive sampling while acknowledging the need for further validation and expansion in future research.
