## Supplementary Tables for "Profiling age and body fluid DNA methylation markers using nanopore adaptive sampling"

### Sheet: Supp. Table 1
Sample no.	Age	Sex	Status	Clinical Phenotype	Input (ng)	Library generated (ng)	Library generated (fmol)
1	25	F	Healthy	No disease	563.5	71.5	5.42
2	26	F	Healthy	No disease	739.9	261.3	15.23
3	28	F	Disease	SLE nephritis	1073.1	1317.5	49.13
4	31	F	Healthy	No disease	1048.1	248.3	14.47
5	42	F	Disease	ANCA Vasculitis	1200.5	865.5	34.51
6	65	M	Healthy	No disease	911.4	262.6	15.92
7	67	M	Healthy	No disease	1749.3	384.8	19.43
8	72	M	Disease	Arthritis/eosinophilia	1396.5	529.1	20.04
9	75	M	Healthy	No disease	1320	595	22.5
10	76	M	Disease		882	312	22.51

### Sheet: Supp. Table 2
Chromosome	Start (hg38)	End (hg38)	Target loci	Size (bp)
chr1	993497	1034540	ISG15	41043
chr1	1191340	1234153	TNFRSF4	42813
chr1	1272391	1327930	ACAP3	55539
chr1	1368691	1430222	CCNL2	61531
chr1	1612173	1654654	MMP23B	42481
chr1	1679942	1721782	MMP23A	41840
chr1	3619780	3683072	TP73	63292
chr1	6465316	6515316	rs2986742	50000
chr1	11232201	11292979	MTOR	60778
chr1	12523144	12573144	rs6541030	50000
chr1	17819391	17869391	rs647325	50000
chr1	21906853	21967784	HSPG2	60931
chr1	22022516	22083536	CDC42	61020
chr1	22607385	22667500	C1QA	60115
chr1	24472375	24533388	RCAN3	61013
chr1	26157491	26209884	CNKSR1	52393
chr1	27580187	27630187	rs4908343	50000
chr1	29091187	29155335	TMEM200B	64148
chr1	31209231	31269965	NKAIN1	60734
chr1	31993868	32063877	KHDRBS1	70009
chr1	32231265	32322433	LCK|HDAC1	91168
chr1	37777736	37838730	YRDC	60994
chr1	40228124	40288338	ZMPSTE24	60214
chr1	40511573	40568110	ZNF684	56537
chr1	41869599	41919599	rs1325502	50000
chr1	45491491	45552131	PRDX1	60640
chr1	55172699	55222699	rs12130799	50000
chr1	58751789	58815268	JUN|JUN	63479
chr1	63286723	63354800	FOXD3	68077
chr1	64813234	65087732	JAK1	274498
chr1	65390173	65451021	LEPR	60848
chr1	67399452	67461143	SERBP1	61691
chr1	68025886	68071631	DIRAS3	45745
chr1	68359004	68409004	rs3118378	50000
chr1	75104989	75165730	LHX8	60741
chr1	78629831	78684073	IFI44	54242
chr1	89032319	89085208	GBP1	52889
chr1	89086132	89146114	GBP2	59982
chr1	93878813	93939911	GCLM	61098
chr1	101219007	101269007	rs3737576	50000
chr1	109528615	109639616	GNAI3|GNAT2	111001
chr1	110643622	110705675	KCNA3	62053
chr1	111522218	111733113	RAP1A	210895
chr1	113793811	113891712	PTPN22	97901
chr1	114684469	114736771	NRAS	52302
chr1	115307546	115368711	NGF	61165
chr1	115807738	115869743	NHLH2	62005
chr1	145927606	145988063	LIX1L	60457
chr1	151125013	151175013	rs7554936	50000
chr1	154941238	155002236	SHC1|SHC1	60998
chr1	155877808	155931349	RIT1	53541
chr1	156052282	156112799	LMNA	60517
chr1	156222184	156263317	BGLAP	41133
chr1	156443727	156503430	MEF2D	59703
chr1	156786243	156836848	SH2D2A	50605
chr1	159179893	159229893	rs2814778	50000
chr1	161284328	161344661	SDHC	60333
chr1	161719624	161780286	DUSP12	60662
chr1	163560026	163620085	D1S1677	60059
chr1	165324954	165465126	LMX1A|RXRG	140172
chr1	167410634	167538640	CD247	128006
chr1	168165652	168215652	rs1040404	50000
chr1	170634161	170695037	PRRX1	60876
chr1	186154900	186204900	rs1407434	50000
chr1	186650679	186710949	PTGS2	60270
chr1	197887958	197948661	LHX9	60703
chr1	202127013	202181581	PTPN7	54568
chr1	204381185	204442031	PPP1R15B	60846
chr1	205649847	205710775	SLC45A3	60928
chr1	206450476	206516889	IKBKE	66413
chr1	207791303	207856051	MIR29B2CHG/C1orf132	64748
chr1	209595804	209656009	LAMB3	60205
chr1	209754376	209814822	C1orf74	60446
chr1	211306615	211394940	TRAF5	88325
chr1	212588541	212638541	rs4951629	50000
chr1	213959165	214019394	PROX1	60229
chr1	219897790	219958805	SLC30A10	61015
chr1	221712133	221773462	DUSP10	61329
chr1	223089404	223163248	TLR5	73844
chr1	225397019	225458810	LBR	61791
chr1	226377632	226438238	PARP1	60606
chr1	228188044	228398876	OBSCN	210832
chr1	230739616	230799683	D1S1656	60067
chr1	231211050	231271497	GNPAT	60447
chr1	231307519	231368636	SPRTN	61117
chr1	236365140	236425869	EDARADD	60729
chr1	237011826	237073344	RYR2	61518
chr1	242062986	242544697	PLD5|rs316873	481711
chr1	243479724	243870243	AKT3	390519
chr10	5990689	6082367	IL2RA	91678
chr10	8034688	8095198	GATA3	60510
chr10	18380575	18559724	CACNB2	179149
chr10	19785522	19847176	PLXDC2	61654
chr10	20763906	21194187	NEBL	430281
chr10	22290419	22352208	BMI1	61789
chr10	26418341	26587803	APBB1IP	169462
chr10	35609382	35672965	FZD8	63583
chr10	43046556	43107986	RET	61430
chr10	45805594	45867500	AGAP4	61906
chr10	47481776	47552835	AGAP9	71059
chr10	48276288	48337357	MAPK8	61069
chr10	49364943	49428737	DRGX	63794
chr10	49508588	49569283	ERCC6	60695
chr10	49608658	49658658	rs3793791	50000
chr10	49798279	49990203	PARG	191924
chr10	52284229	52345067	DKK1	60838
chr10	59146067	59207289	PHYHIPL	61222
chr10	60748212	60809104	CDK1	60892
chr10	63435110	63496127	JMJD1C	61017
chr10	66898966	66959467	LRRTM3	60501
chr10	67854411	67915420	SIRT1	61009
chr10	73516236	73566236	rs4746136	50000
chr10	73880938	73941621	PLAU	60683
chr10	79037007	79100458	ZMIZ1	63451
chr10	86930263	86990557	SNCG	60294
chr10	87834120	87894328	PTEN	60208
chr10	88960536	89021383	FAS	60847
chr10	89263694	89362166	IFIT2|IFIT3	98472
chr10	89372623	89440997	IFIT1|IFIT5	68374
chr10	93136308	93186308	rs4918664	50000
chr10	94515359	94576136	HELLS	60777
chr10	97468183	97529763	MMS19	61580
chr10	97706892	97767694	ZFYVE27	60802
chr10	99701923	99762597	CUTC	60674
chr10	101101253	101162274	TLX1	61021
chr10	101664222	101725357	FBXW4	61135
chr10	102363972	102425800	NFKB2	61828
chr10	102612064	102675211	TRIM8	63147
chr10	110195805	110257456	MXI1	61651
chr10	113532053	113582053	rs4918842	50000
chr10	114013324	114075709	ADRB1	62385
chr10	114274824	114424502	AFAP1L2	149678
chr10	117106452	117168526	VAX1	62074
chr10	119566301	119627446	TIAL1	61145
chr10	123124115	123185210	BUB3	61095
chr10	125746453	125795821	MMP21	49368
chr10	127165241	127226565	INSYN2A	61324
chr10	127706146	127769102	FOXI2	62956
chr10	129264244	129324295	D10S1248	60051
chr10	132811599	132861599	rs4880436	50000
chr11	205918	267290	SIRT3	61372
chr11	290041	340860	IFITM1|IFITM3	50819
chr11	504691	567718	HRAS|HRAS	63027
chr11	592591	635970	IRF7|IRF7	43379
chr11	686117	747724	EPS8L2	61607
chr11	2107721	2201115	IGF2|INS|TH01	93394
chr11	4364897	4413702	TRIM21	48805
chr11	4684784	5012429	MMP26	327645
chr11	5643195	5730863	TRIM5|TRIM22	87668
chr11	7221526	7283004	SYT9	61478
chr11	7803769	7853769	rs10839880	50000
chr11	9542799	9604989	WEE1	62190
chr11	13247249	13309046	ARNTL	61797
chr11	13472099	13516181	PTH	44082
chr11	14257922	14379183	RRAS2	121261
chr11	15791591	15841591	rs1837606	50000
chr11	20129654	20190779	DBX1	61125
chr11	20571174	20631853	SLC6A5	60679
chr11	22311316	22371831	SLC17A6	60515
chr11	23963984	24013984	rs2946788	50000
chr11	27691926	27753017	BDNF	61091
chr11	30555208	30616581	MPPED2	61373
chr11	34408618	34469310	CAT	60692
chr11	36463769	36530272	TRAF6	66503
chr11	45774064	45835426	SLC35C1	61362
chr11	46247861	46308665	CREB3L1	60804
chr11	46670429	46730878	ARHGAP1	60449
chr11	57531662	57587672	UBE2L6	56010
chr11	61762435	61854740	FEN1|rs174570	92305
chr11	62515810	62576827	AHNAK	61017
chr11	62675981	62736684	BSCL2	60703
chr11	63640829	63701842	ATL3	61013
chr11	64210811	64336442	FKBP2|PLCB3|GPR137|ESRRA	125631
chr11	64706911	64765456	RASGRP2	58545
chr11	64779805	64840877	MEN1	61072
chr11	64967945	65016971	BATF2	49026
chr11	65546034	65606378	EHBP1L1	60344
chr11	65632697	65693608	RELA|RELA|ELA	60911
chr11	66515698	66576351	ZDHHC24	60653
chr11	67106021	67156021	rs11227699	50000
chr11	67371145	67466191	PPP1CA|CORO1B	95046
chr11	67553457	67614482	GSTP1	61025
chr11	67971100	68024097	UNC93B1	52997
chr11	68182544	68469275	KMT5B|C11orf24|LRP5	286731
chr11	73627549	73682819	PLEKHB1	55270
chr11	73952657	74039658	UCP2|UCP3	87001
chr11	75240122	75371661	ARRB1	131539
chr11	75738417	75799127	DGAT2	60710
chr11	79407314	79471160	TENM4	63846
chr11	89148528	89208528	TYR	60000
chr11	89247878	89307878	TYR	60000
chr11	102500508	102550747	MMP7	50239
chr11	102556832	102645332	MMP20	88500
chr11	102671487	102744954	MMP27|MMP8	73467
chr11	102750502	102894982	MMP10|MMP1|MMP1|MMP3|MMP12	144480
chr11	102922995	102975732	MMP13|MMP13	52737
chr11	105021326	105065315	CARD16	43989
chr11	105072469	105121431	CARD17	48962
chr11	106047370	106108089	KBTBD3	60719
chr11	108192484	108253242	ATM	60758
chr11	113400564	113450564	rs1079597	50000
chr11	116803015	116863121	APOC3	60106
chr11	118284730	118375161	CD3E|CD3D|CD3G	90431
chr11	119064307	119125754	H2AX	61447
chr11	119186339	119328149	CBL	141810
chr11	120748738	120798738	rs948028	50000
chr11	123031465	123093095	HSPA8	61630
chr12	919315	980264	RAD52	60949
chr12	2846812	2907473	FOXM1	60661
chr12	3460887	3523842	PRMT8	62955
chr12	4340356	4400807	FGF23	60451
chr12	5953977	6014044	vWA	60067
chr12	6424955	6471713	CD27	46758
chr12	6736407	6797757	MLF2	61350
chr12	7159478	7220202	PEX5	60724
chr12	7709415	7769473	CLEC4C	60058
chr12	9083978	9144404	A2M	60426
chr12	10568063	10619565	KLRA1P	51502
chr12	11523554	11573554	rs2416791	50000
chr12	12096025	12327095	LRP6|D12S391	231070
chr12	12686830	12748314	CDKN1B	61484
chr12	13532915	13594100	GRIN2B	61185
chr12	15087783	15241417	RERG	153634
chr12	15292384	15352967	PTPRO	60583
chr12	15758784	15819806	EPS8	61022
chr12	17229858	17279858	rs1513056	50000
chr12	18060869	18110193	RERGL	49324
chr12	20339228	20400188	PDE3A	60960
chr12	21471709	21532022	GOLT1B	60313
chr12	24918673	24979139	BCAT1	60466
chr12	25185246	25270929	KRAS	85683
chr12	26315352	26853194	ITPR2	537842
chr12	26984063	27044531	TM7SF3	60468
chr12	27942322	27991983	PTHLH	49661
chr12	43738951	43809541	IRAK4	70590
chr12	47258167	47308167	rs214678	50000
chr12	47821537	47993724	VDR|TMEM106C	172187
chr12	48746194	48809089	ADCY6	62895
chr12	49044676	49089979	RHEBL1	45303
chr12	49234463	49295392	TUBA1C	60929
chr12	49593191	49653683	PRPF40B	60492
chr12	51394676	51455382	SLC4A8	60706
chr12	53350335	53436446	SP1|SP1	86111
chr12	53934995	53988495	HOTAIR	53500
chr12	53989206	54049562	HOXC4	60356
chr12	55713017	55794950	GDF11|rs772262	81933
chr12	55815433	55862936	MMP19	47503
chr12	56321597	56380107	STAT2|STAT2	58510
chr12	57490602	57551037	DDIT3	60435
chr12	57592274	57647274	SLC26A10	55000
chr12	57703761	57787078	AGAP2|CYP27B1	83317
chr12	64432120	64522114	TBK1	89994
chr12	68590899	68691901	RAP1B	101002
chr12	68777843	68838883	MDM2	61040
chr12	72241903	72303771	TRHDE	61868
chr12	76005447	76051604	PHLDA1	46157
chr12	76331797	76579771	OSBPL8	247974
chr12	78836537	78898285	SYT1	61748
chr12	88904558	88964558	KITLG	60000
chr12	93385684	93461947	UBE2N	76263
chr12	93540187	93603619	SOCS2|SOCS2	63432
chr12	102167461	102228085	PMCH	60624
chr12	102450200	102511900	IGF1	61700
chr12	103910410	103967926	HSP90B1	57516
chr12	104426475	104488617	CHST11	62142
chr12	107898590	107958628	D12ATA63	60038
chr12	108858944	108908944	rs2070586	50000
chr12	111749029	111828962	rs2238151|rs671	79933
chr12	112388653	112529918	PTPN11|PTPN11	141265
chr12	112885856	113031723	OAS1|OAS3|OAS2	145867
chr12	114375217	114435805	TBX5	60588
chr12	117433012	117988990	KSR2	555978
chr12	118426683	118476683	rs1503767	50000
chr12	119665791	119897320	CIT	231529
chr12	120999111	121059246	OASL	60135
chr12	123571670	123632468	DDX55	60798
chr12	124536251	124597848	NCOR2	61597
chr12	128773194	128843958	SLC15A4	70764
chr12	130130782	130194443	FZD10	63661
chr12	131680489	131741909	SFSWAP	61420
chr12	131808393	131871771	MMP17	63378
chr13	23959810	24055027	SPATA13	95217
chr13	27025219	27075219	rs9319336	50000
chr13	27250830	27295192	RASL11A	44362
chr13	28463651	28525840	FLT1	62189
chr13	30438747	30648052	HMGB1|HMGB1	209305
chr13	32285396	32345763	BRCA2	60367
chr13	32985790	33086143	KL|KL	100353
chr13	34248600	34298600	rs7997709	50000
chr13	35445433	35506022	MAB21L1	60589
chr13	40634363	40697613	FOXO1	63250
chr13	41116146	41166146	rs1572018	50000
chr13	41980849	42030849	rs2166624	50000
chr13	42554152	42628013	TNFSF11	73861
chr13	48273323	48334365	RB1	61042
chr13	48471376	48521376	rs7326934	50000
chr13	52815762	52878737	PCDH8	62975
chr13	57602392	57664796	PCDH17	62404
chr13	75394751	75444751	rs9530435	50000
chr13	77888290	77949247	EDNRB	60957
chr13	82118025	82178068	D13S317	60043
chr13	97414169	97489128	RAP2A	74959
chr13	98773429	98998064	DOCK9	224635
chr13	99949498	100013272	ZIC2	63774
chr13	102566463	102627642	TPP2	61179
chr13	102815750	102876413	ERCC5	60663
chr13	108600380	108661801	MYO16	61421
chr13	109752266	109817833	IRS2	65567
chr13	111095310	111325732	ARHGEF7|rs9522149	230422
chr13	112036250	112099268	SOX1	63018
chr13	112938423	112999346	MCF2L	60923
chr13	113554624	113615603	TFDP1	60979
chr13	113957783	114152623	RASA3	194840
chr14	18180001	24120000	TCR alpha & delta|rs1760921|APEX1|MMP14	5939999
chr14	24141265	24186565	IRF9	45300
chr14	24298349	24399601	ADCY4|NFATC4	101252
chr14	28735683	28798626	FOXG1	62943
chr14	29556479	29958214	PRKD1|PRKD1	401735
chr14	35373841	35434784	NFKBIA	60943
chr14	35503392	35565807	INSM2	62415
chr14	37564458	37626460	FOXA1	62002
chr14	38177949	38238582	SSTR1	60633
chr14	45105766	45166272	FANCM	60506
chr14	50097130	50251578	SOS2	154448
chr14	52116249	52166249	rs2357442	50000
chr14	57746969	57796969	rs1950993	50000
chr14	60617384	60679834	SIX1	62450
chr14	61665129	61726513	HIF1A	61384
chr14	65071736	65133291	MAX	61555
chr14	65390592	65764121	FUT8	373529
chr14	67395064	67445064	rs8021730	50000
chr14	73106190	73167039	PSEN1	60849
chr14	73688779	73749291	MIDEAS	60512
chr14	75246980	75310095	FOS|FOS	63115
chr14	82981524	83031524	rs946918	50000
chr14	87962552	88023345	GALC	60793
chr14	90377029	90428268	CALM1	51239
chr14	92277319	92364859	LOC105370627|SLC24A4	87540
chr14	92493781	92708994	RIN3	215213
chr14	94090732	94136695	IFI27	45963
chr14	94738275	94800232	GSC	61957
chr14	94812054	94872105	D14S1434	60051
chr14	98883984	98933984	rs200354	50000
chr14	99239703	99304662	BCL11B	64959
chr14	100045422	100164236	EVL	118814
chr14	100275483	100337336	SLC25A29	61853
chr14	102056384	102117731	HSP90AA1	61347
chr14	102757449	102931500	TRAF3	174051
chr14	103685041	103746615	XRCC3	61574
chr14	104764997	104826102	AKT1	61105
chr14	104904879	104953236	PLD4	48357
chr14	105187718	105237718	rs3784230	50000
chr15	27926891	28015172	rs1800414|OCA2	88281
chr15	28090472	28150472	HERC2|rs12913832	60000
chr15	33280615	33341802	RYR3	61187
chr15	35902834	35952834	rs12439433	50000
chr15	38468103	38584814	RASGRP1	116711
chr15	40130804	40191495	BUB1B	60691
chr15	40267909	40327935	PLCB2	60026
chr15	40539212	40599916	RPUSD2	60704
chr15	40664673	40725574	RAD51	60901
chr15	42545139	42606056	STARD9	60917
chr15	43074508	43164065	UBR1|TMEM62	89557
chr15	43463045	43523292	TP53BP1	60247
chr15	44835173	44885173	rs735480	50000
chr15	47687221	47748847	SEMA6D	61626
chr15	48109287	48159287	rs1426654	50000
chr15	48803741	48983919	SHC4	180178
chr15	65033337	65087991	RASL12	54654
chr15	67793277	67860237	SKOR1	66960
chr15	73966053	74026756	PML	60703
chr15	74097529	74160703	ISLR2	63174
chr15	74417159	74467159	rs2899826	50000
chr15	74843032	74903562	SCAMP2	60530
chr15	75420740	75486108	SIN3A	65368
chr15	75629103	75677227	SNX33	48124
chr15	79059524	79121867	RASGRF1	62343
chr15	80970452	81033268	TLNRD1	62816
chr15	83253435	83315178	BNC1	61743
chr15	85360603	85769355	AKAP13	408752
chr15	88615670	88676483	ISG20	60813
chr15	89304366	89365366	POLG	61000
chr15	90235342	90296019	NGRN	60677
chr15	90687153	90747688	BLM	60535
chr15	91537478	91587478	rs8035124	50000
chr15	92363447	92425291	ST8SIA2	61844
chr15	96300179	96360751	NR2F2	60572
chr15	96801015	96861039	PentaE	60024
chr15	98617217	98681330	IGF1R	64113
chr15	99545700	99736466	MEF2A	190766
chr16	649438	715815	STUB1|rs4984913	66377
chr16	1278728	1340231	UBE2I	61503
chr16	2507776	2568555	PDPK1	60779
chr16	3026561	3080726	MMP25	54165
chr16	3686976	3747934	TRAP1	60958
chr16	3849482	3911650	CREBBP	62168
chr16	3942653	4136442	ADCY9	193789
chr16	10856454	10906454	rs4781011	50000
chr16	11234417	11276204	SOCS1	41787
chr16	13889894	13950438	ERCC4	60544
chr16	19037526	19098066	COQ7	60540
chr16	20043172	20103983	GPR139	60811
chr16	23527077	23588167	EARS2	61090
chr16	23815983	24240611	PRKCB|PRKCB	424628
chr16	27173451	27234357	KDM8	60906
chr16	28944560	29010784	SPNS1|LAT	66224
chr16	29792193	29835881	PRRT2|PRRT2	43688
chr16	30092899	30153505	MAPK3	60606
chr16	30731209	30792682	CCDC189	61473
chr16	30872034	30932594	CTF1	60560
chr16	48214421	48274744	LONP2	60323
chr16	50246551	50338135	ADCY7	91584
chr16	50722050	50816881	CYLD	94831
chr16	51119788	51186349	SALL1	66561
chr16	54251690	54320692	IRX3	69002
chr16	54898510	54963893	IRX5	65383
chr16	55449317	55526691	MMP2|MMP2	77374
chr16	56171489	56377444	GNAO1	205955
chr16	56595195	56655748	MT1E	60553
chr16	56931024	56992919	CETP	61895
chr16	58005754	58066901	MMP15	61147
chr16	65347805	65397805	rs818386	50000
chr16	66998710	67060109	CBFB	61399
chr16	67450495	67511442	ATP6V0D1	60947
chr16	68065370	68249259	NFATC3	183889
chr16	69167164	69416183	SNTB2|PDF|TERF2	249019
chr16	69535766	69621994	NFAT5	86228
chr16	81749105	81809957	PLCG2	60852
chr16	85125076	85175076	rs2966849	50000
chr16	85879162	85942606	IRF8	63444
chr16	86322702	86382745	D16S539	60043
chr16	89639419	89689419	rs459920	50000
chr16	89888763	89950718	MC1R	61955
chr17	1473319	1523319	rs1879488	50000
chr17	1799591	1860273	RPA1	60682
chr17	2019625	2089334	HIC1	69709
chr17	2369671	2432190	MNT	62519
chr17	3445024	3507522	ASPA	62498
chr17	3541288	3601603	TRPV1	60315
chr17	3642895	3688578	TAX1BP3	45683
chr17	4690632	4741497	ARRB2	50865
chr17	4787152	4843430	PLD2	56278
chr17	4917647	4980612	PFN1	62965
chr17	7316529	7371477	CENTB1	54948
chr17	7655972	7716185	TP53	60213
chr17	16184961	16246196	NCOR1	61235
chr17	16350613	16411454	UBB	60841
chr17	17022457	17226333	MPRIP|PLD6	203876
chr17	17806197	17867237	SREBF1	61040
chr17	27436448	27646435	KSR1	209987
chr17	28724011	28770956	TRAF4	46945
chr17	30205369	30266168	SLC6A4	60799
chr17	30348762	30409800	CPD	61038
chr17	31064577	31125460	NF1	60883
chr17	34299435	34391588	CCL8|CCL1	92153
chr17	35711639	35815641	RASL10B|MMP28	104002
chr17	36904599	36973576	LHX1	68977
chr17	37712043	37774775	HNF1B	62732
chr17	39157136	39217703	CACNB1	60567
chr17	39421140	39481465	MED1	60325
chr17	39607012	39667469	STARD3	60457
chr17	39670100	39730638	ERBB2	60538
chr17	40091507	40153122	MSL1	61615
chr17	40311275	40372711	RARA	61436
chr17	40387464	40447991	TOP2A	60527
chr17	41497656	41558347	KRT19	60691
chr17	41997020	42045644	NKIRAS2	48624
chr17	42081411	42132714	DHX58	51303
chr17	42179176	42418757	STAT5B|STAT5B|STAT5A|STAT5A|STAT3|STAT3	239581
chr17	42481515	42531515	rs4411548	50000
chr17	42532069	42639743	COASY|RETREG3	107674
chr17	42879228	42929228	rs2593595	50000
chr17	42986740	43034456	IFI35	47716
chr17	43095647	43155661	BRCA1	60014
chr17	43733738	43778791	SOST	45053
chr17	44316453	44377867	GRN	61414
chr17	45952880	46013164	MAPT	60284
chr17	47787373	47841834	OSBPL7	54461
chr17	47866099	47926888	SP2	60789
chr17	48017684	48078871	NFE2L1	61187
chr17	48113442	48450214	SKAP1	336772
chr17	48580165	48641368	HOXB7	61203
chr17	49464983	49527954	NGFR	62971
chr17	50361238	50417523	LRRC59	56285
chr17	50623771	50673771	rs17642714	50000
chr17	51229741	51291222	MBTD1	61481
chr17	55466523	55516523	rs4471745	50000
chr17	55685919	55735919	rs2033111	50000
chr17	56562589	56624986	NOG	62397
chr17	58281231	58348795	TSPOAP1	67564
chr17	60119880	60180359	CA4	60479
chr17	60569862	60630856	PPM1D	60994
chr17	61426360	61487893	TBX4	61533
chr17	63888518	63948500	GH1	59982
chr17	64966033	65076740	rs11652805|GNA13	110707
chr17	66271929	66830743	PRKCA|PRKCA	558814
chr17	68260400	68322391	SLC16A6	61991
chr17	71490958	71540958	rs10512572	50000
chr17	74654855	74714902	D17S1301	60047
chr17	74728628	74789353	SLC9A3R1	60725
chr17	75375136	75435907	GRB2	60771
chr17	75754765	75815227	UNK|rs2125345	60462
chr17	76109841	76171721	FOXJ1	61880
chr17	78336778	78380077	SOCS3	43299
chr17	78993941	79054786	C1QTNF1	60845
chr17	81664011	81722121	HGS	58110
chr17	81829993	81967657	P4HB|SIRT7|PYCR1	137664
chr18	701588	832546	YES1	130958
chr18	6699604	6760038	ARHGAP28	60434
chr18	9395506	9445506	rs4798812	50000
chr18	31071357	31132396	DSC2	61039
chr18	32739727	32802339	KLHL14	62612
chr18	34192394	34253828	NOL4	61434
chr18	37672659	37722659	rs2042762	50000
chr18	42723227	43135685	RIT2|rs7226659	412458
chr18	47216621	47279206	SKOR2	62585
chr18	48919962	48982994	SMAD7	63032
chr18	52230174	52280174	rs7238445	50000
chr18	55202334	55608629	TCF4	406295
chr18	57322476	57384374	ST8SIA3	61898
chr18	59242392	59304308	RAX	61916
chr18	61640875	61690875	rs881728	50000
chr18	63103346	63351053	BCL2|D18S51|BCL2	247707
chr18	68692183	68752182	CCDC102B	59999
chr18	69886695	69936695	rs3916235	50000
chr18	70175427	70225427	rs4891825	50000
chr18	74465700	74526804	CNDP2	61104
chr18	77319328	77369328	rs874299	50000
chr18	79380336	79549323	NFATC1	168987
chr19	1073723	1139611	GPX4	65888
chr19	1175369	1237423	STK11	62054
chr19	1621622	1683332	TCF3	61710
chr19	2694567	2741372	DIRAS1	46805
chr19	3074362	3143999	GNA11	69637
chr19	3316520	3372045	NF1C	55525
chr19	3954964	4015724	EEF2	60760
chr19	4052098	4102098	rs7251928	50000
chr19	4152262	4212806	SIRT6	60544
chr19	4304043	4358827	STAP2	54784
chr19	4693673	4753969	DPP9	60296
chr19	4795932	4851712	TICAM1	55780
chr19	6565839	6611150	CD70	45311
chr19	6732160	6877361	SH2D3A|VAV1	145201
chr19	7263329	7324636	INSR	61307
chr19	7883885	7934459	MAP2K7	50574
chr19	9804829	9865713	PIN1	60884
chr19	11060243	11121010	LDLR	60767
chr19	11166819	11228033	KANK2	61214
chr19	11352808	11413687	EPOR	60879
chr19	12915644	12976311	RAD23A	60667
chr19	13475938	13536453	CACNA1A	60515
chr19	16629825	16691821	TMEM38A	61996
chr19	17804782	17867982	JAK3	63200
chr19	18199640	18312188	PDE4C|JUND|JUND	112548
chr19	19125569	19190248	MEF2B	64679
chr19	19507325	19568581	CILP2	61256
chr19	29645461	29695477	PLEKHF1	50016
chr19	29896235	29956298	D19S433	60063
chr19	33136341	33186341	rs8113143	50000
chr19	33271155	33334038	CEBPA	62883
chr19	33591373	33653447	CHST8	62074
chr19	38389058	38446305	RASGRP4	57247
chr19	38567641	38638882	MAP4K1	71241
chr19	39468757	39529500	DLL3	60743
chr19	40210317	40305345	AKT2	95028
chr19	40328658	40407418	PLD3	78760
chr19	41322622	41384195	TGFB1	61573
chr19	42212162	42273166	GSK3A	61004
chr19	42487306	42548481	CEACAM1	61175
chr19	44878463	44939343	APOE	60880
chr19	45340081	45453933	ERCC2|ERCC1	113852
chr19	46581330	46630782	CALM3	49452
chr19	48449369	48502314	CYTH2	52945
chr19	48708761	48786110	RASIP1|FGF21	77349
chr19	48924669	48985236	BAX	60567
chr19	49392369	49452755	PTH2	60386
chr19	49615292	49685857	RRAS|IRF3	70565
chr19	50353924	50414676	POLD1	60752
chr19	52373652	52423652	rs3745099	50000
chr19	53862197	53927652	PRKCG	65455
chr19	54313185	54359162	LILRA4	45977
chr19	54385229	54495635	TTYH1|CDC42EP5	110406
chr19	54886163	54936140	NCR1	49977
chr19	55078555	55128555	rs2532060	50000
chr19	55412004	55473301	SHISA7	61297
chr19	56113145	56173717	ZNF444	60572
chr19	58445486	58506682	ZNF446	61196
chr2	1459653	1519684	TPOX	60031
chr2	6828316	6918221	CMPK2|RSAD2	89905
chr2	7803144	7853144	rs798443	50000
chr2	10417701	10479029	ODC1	61328
chr2	14591225	14641225	rs7421394	50000
chr2	17156301	17206301	rs1876482	50000
chr2	17695218	17745218	rs1834619	50000
chr2	19326028	19388642	OSR1	62614
chr2	24799169	24940237	ADCY3	141068
chr2	26437204	26578678	OTOF	141474
chr2	27002732	27063253	TMEM214	60521
chr2	29290545	29340545	rs4666200	50000
chr2	30116445	30178055	YPEL5	61610
chr2	33416324	33584750	RASGRP3	168426
chr2	37230502	37344833	PRKD3	114331
chr2	37689253	37739253	rs4670767	50000
chr2	38646114	38754765	GALM	108651
chr2	38961549	39141051	SOS1	179502
chr2	39406756	39467526	MAP4K3	60770
chr2	44912366	44974745	SIX3	62379
chr2	44978470	45040653	SIX2	62183
chr2	46266650	46330001	EPAS1	63351
chr2	55893205	55953813	EFEMP1	60608
chr2	63017340	63082295	OTX1	64955
chr2	67981947	68041994	D2S441	60047
chr2	69884227	69945807	MXD1	61580
chr2	74483197	74560803	TLX2|HTRA2	77606
chr2	79612797	79662797	rs13400937	50000
chr2	80272552	80333721	LRRTM1	61169
chr2	86592919	86654055	RNF103	61136
chr2	96838363	96900533	SEMA4C	62170
chr2	97693576	97759860	ZAP70	66284
chr2	102588917	102650095	SLC9A2	61178
chr2	104823026	104887030	POU3F3	64004
chr2	105368506	105430104	FHL2	61598
chr2	108872145	108922145	rs3827760	50000
chr2	108938282	108988282	rs260690	50000
chr2	113153971	113229391	PSD4	75420
chr2	118815040	118878010	EN1	62970
chr2	119126550	119189006	C1QL2	62456
chr2	119336665	119397711	DBI	61046
chr2	119648954	119709434	TMEM177	60480
chr2	120232852	120376958	RALB|INHBB	144106
chr2	127263771	127324281	ERCC3	60510
chr2	135925412	135975412	rs6754311	50000
chr2	144485889	144547811	ZEB2	61922
chr2	144987376	145037376	rs10496971	50000
chr2	151337592	151400046	TNFAIP6	62454
chr2	156305098	156362348	NR4A2	57250
chr2	157785705	157835705	rs10497191	50000
chr2	161116908	161256187	TANK	139279
chr2	161386783	161447214	TBR1	60431
chr2	162247074	162338684	IFIH1	91610
chr2	163706135	163767001	FIGN	60866
chr2	168758893	168818936	D2S1776	60043
chr2	169044789	169116167	DHRS9	71378
chr2	169331804	169393035	LRP2	61231
chr2	174304735	174367795	SP9	63060
chr2	175052259	175198547	ATF2|ATF2	146288
chr2	176049359	176147674	EVX2|HOXD12|HOXD10	98315
chr2	177233545	177295119	NFE2L2	61574
chr2	178716811	178766811	rs2627037	50000
chr2	190947861	191171590	STAT1|STAT1|STAT4	223729
chr2	197468965	197530681	HSPD1	61716
chr2	200132231	200182231	rs1569175	50000
chr2	202207892	202268605	SUMO1	60713
chr2	203308280	203452173	ABI2	143893
chr2	203686639	203758912	CD28	72273
chr2	203847771	203893965	CTLA4	46194
chr2	203916763	203981577	ICOS	64814
chr2	207499231	207625988	CREB1|CREB1	126757
chr2	208246255	208378746	PIKFYVE	132491
chr2	216079082	216139541	XRCC5	60459
chr2	216603050	216664124	IGFBP2	61074
chr2	217984859	218044950	D2S1338	60091
chr2	218355999	218417620	SLC11A1	61621
chr2	218929429	218991142	CDK5R2	61713
chr2	219223215	219284612	TUBA4A	61397
chr2	219488320	219546320	ASIC4	58000
chr2	226767366	226830196	IRS1	62830
chr2	230145186	230333215	SP110|SP140	188029
chr2	236133150	236267853	GBX2|ASB18	134703
chr2	241477602	241539143	STK25	61541
chr2	241829884	241878894	PDCD1	49010
chr20	316732	378333	NRSN2	61601
chr20	2622032	2683044	NOP56	61012
chr20	3816578	3877384	MAVS	60806
chr20	4118550	4179765	SMOX	61215
chr20	4495692	4555747	D20S482	60055
chr20	5096556	5157440	PCNA	60884
chr20	6737405	6798899	BMP2	61494
chr20	8112266	8904900	PLCB1	792634
chr20	9038312	9544950	PLCB4|PLCB4|LAMP5	506638
chr20	10189785	10239785	rs6104567	50000
chr20	22552098	22615466	FOXA2	63368
chr20	23017766	23081581	THBD	63815
chr20	33387957	33463763	SNTA1	75806
chr20	33655751	33716699	E2F1	60948
chr20	34600286	34660286	PIGU	60000
chr20	34795054	34855799	NCOA6	60745
chr20	34925279	34986043	GSS	60764
chr20	35206690	35296998	MMP24	90308
chr20	36592318	36666196	SLA2	73878
chr20	37230539	37290878	GHRH	60339
chr20	40665848	40709236	MAFB	43388
chr20	40998421	41059772	TOP1	61351
chr20	41117543	41197626	PLCG1	80083
chr20	43884457	43946497	TOX2	62040
chr20	44445766	44506014	TTPAL	60248
chr20	44930079	44990542	TOMM34	60463
chr20	45988908	46059799	MMP9|SLC12A5	70891
chr20	50160061	50222485	CEBPB	62424
chr20	50480080	50540898	PTPN1|PTPN1	60818
chr20	51366957	51562719	NFATC2	195762
chr20	54133446	54193986	CYP24A1	60540
chr20	54455593	54671169	DOK5	215576
chr20	55359376	55409376	rs3907047	50000
chr20	57321156	57381529	RAE1	60373
chr20	57532382	57640426	PCK1|ZBP1	108044
chr20	58871302	58931192	GNAS	59890
chr20	63503151	63594239	rs310644|HELZ2	91088
chr21	19151973	19212099	D21S11	60126
chr21	26139575	26200890	APP	61315
chr21	26935537	26997918	ADAMTS5	62381
chr21	31629421	31690344	SOD1	60923
chr21	33885499	33945904	ATP5PO	60405
chr21	36488327	36538327	rs2835370	50000
chr21	36665893	36731591	SIM2	65698
chr21	41400020	41479637	MX1	79617
chr21	42383862	42467243	UBASH3A	83381
chr21	43077053	43137956	U2AF1	60903
chr21	43606205	43666269	PentaD	60064
chr21	46568629	46685124	S100B|PRMT2	116495
chr22	17568780	17618780	rs1296819	50000
chr22	18130170	18197397	USP18	67227
chr22	19725279	19787206	TBX1	61927
chr22	20330578	20392696	USP41	62118
chr22	21739657	21887645	MAPK1|MAPK1	147988
chr22	21952551	22012936	TOP3B	60385
chr22	23050519	23338037	GNAZ|RSPH14|BCR	287518
chr22	23752849	23804316	MMP11	51467
chr22	23864070	23925352	MIF	61282
chr22	28711879	28772572	CHEK2	60693
chr22	29292933	29335697	RASL10A	42764
chr22	30605775	30666072	SLC35E4	60297
chr22	31945372	31995372	rs4821004	50000
chr22	35520831	35573999	RASD2	53168
chr22	36673426	36733666	CACNG2	60240
chr22	37110287	37170337	D22S1045	60050
chr22	37176962	37237714	SSTR3	60752
chr22	38286679	38347277	CSNK1E	60598
chr22	39212197	39274894	PDGFB	62697
chr22	39499695	39542683	ATF4	42988
chr22	39881084	39993721	GRAP2	112637
chr22	41061257	41123155	EP300	61898
chr22	41276334	41326334	rs2024566	50000
chr22	41590771	41651780	XRCC6	61009
chr22	45383017	45444072	RIBC2	61055
chr22	46119577	46181509	PPARA	61932
chr22	47787123	47837123	rs5768007	50000
chr22	50425000	50537692	SBF1|LMF2	112692
chr3	4473348	4867506	ITPR1	394158
chr3	6831136	6891829	GRM7	60693
chr3	10144919	10263745	IRAK2	118826
chr3	10962557	11023698	SLC6A1	61141
chr3	12257495	12318834	PPARG	61339
chr3	12562101	12684187	RAF1	122086
chr3	16864955	17110604	PLCL2	245649
chr3	23872064	23966591	NKIRAS1	94527
chr3	25634065	25695079	TOP2B	61014
chr3	30349120	30399120	rs4955316	50000
chr3	31640825	32001262	OSBPL10	360437
chr3	33066591	33127277	GLB1	60686
chr3	36962737	37023865	MLH1	61128
chr3	38118478	38196137	MYD88|OXSR1	77659
chr3	39079938	39129938	rs9809104	50000
chr3	41168671	41230140	CTNNB1	61469
chr3	42551722	42612380	SS18L2	60658
chr3	45510739	45570802	D3S1358	60063
chr3	46857721	46923799	PTH1R	66078
chr3	47751431	47812334	SMARCC1	60903
chr3	48653844	48705884	NCKIPSD	52040
chr3	49257144	49432538	USP4|GPX1|RHOA	175394
chr3	49765161	49825444	CDHR4	60283
chr3	50171610	50279362	GNAT1|GNAI2	107752
chr3	50586489	50631774	CISH	45285
chr3	51360981	51422168	RBM15B	61187
chr3	52201080	52245645	TLR9	44565
chr3	53130700	53192117	PRKCD	61417
chr3	55456198	55518316	WNT5A	62118
chr3	56707420	56821949	ARHGEF3	114529
chr3	57197427	57258570	HESX1	61143
chr3	62341964	62404099	FEZF2	62135
chr3	62843942	62905515	CADPS	61573
chr3	77009347	77070047	ROBO2	60700
chr3	79325425	79375425	rs6548616	50000
chr3	85773483	85833534	D3S4529	60051
chr3	87244758	87305529	POU1F1	60771
chr3	120063928	120125802	GSK3B	61874
chr3	120778869	120828869	rs12629908	50000
chr3	121715742	121765742	rs12498138	50000
chr3	122163668	122311629	CASR	147961
chr3	122507924	122584577	PARP9	76653
chr3	123262296	123480281	ADCY5|ADCY5	217985
chr3	126963115	127057389	PLXNA1	94274
chr3	134620622	134681174	KY	60552
chr3	136170634	136220634	rs9845457	50000
chr3	138327697	138425533	MRAS	97836
chr3	138804317	138865236	PIK3CB	60919
chr3	138914876	138977565	FOXL2	62689
chr3	141467027	141635344	RASA2	168317
chr3	142548377	142609007	ATR	60630
chr3	147367221	147437967	ZIC4	70746
chr3	148007568	148057568	rs734873	50000
chr3	148667655	148728145	AGTR1	60490
chr3	150378185	150440902	TSC22D2	62717
chr3	153142226	153190627	RAP2B	48401
chr3	160419725	160480649	TRIM59	60924
chr3	169734550	169795264	TERC	60714
chr3	170878042	170939052	EIF5A2	61010
chr3	171580404	171830483	PLD1	250079
chr3	172417582	172478948	GHSR	61366
chr3	172485508	172543430	TNFSF10	57922
chr3	179118280	179260093	PIK3CA|PIK3CA	141813
chr3	180221939	180271939	rs2030763	50000
chr3	181682213	181743288	SOX2	61075
chr3	183102215	183182734	LAMP3	80519
chr3	187639614	187700388	SST|SST	60774
chr3	188832208	188882208	rs1513181	50000
chr3	189566889	189631103	TP63	64214
chr3	192691518	192755966	FGF12	64448
chr3	194659117	194717117	FAM43A	58000
chr3	195863986	195934405	TNK2	70419
chr3	196682003	196742863	CEP19	60860
chr3	197023631	197319300	DLG1	295669
chr4	2231233	2292942	MXD4	61709
chr4	2721648	2786562	TNIP2|TNIP2	64914
chr4	3043756	3104831	HTT	61075
chr4	4829521	4890514	MSX1	60993
chr4	5363910	5413910	rs9291090	50000
chr4	7738715	7959926	AFAP1	221211
chr4	13511938	13574870	NKX3-2	62932
chr4	20221653	20285245	SLIT2	63592
chr4	24440078	24503306	PPARGC1A	63228
chr4	25635851	25698748	SLC34A2	62897
chr4	31272798	31332833	D4S2408	60035
chr4	36046004	36264514	ARAP2	218510
chr4	38776255	38876817	TLR1|rs4833103|TLR6	100562
chr4	39946446	40008172	PDS5A	61726
chr4	41226742	41287850	UCHL1	61108
chr4	41527347	41577347	rs10007810	50000
chr4	48046393	48154250	TXK	107857
chr4	52842317	52886835	RASL11B	44518
chr4	54199872	54264164	PDGFRA	64292
chr4	55515826	55577190	CLOCK	61364
chr4	72354474	72404474	rs1369093	50000
chr4	84362925	84412925	rs385194	50000
chr4	84466506	84529646	NKX6-1	63140
chr4	87955829	88003529	SPP1	47700
chr4	99293162	99348162	rs1229984|rs3811801	55000
chr4	99796827	99890190	DAPP1	93363
chr4	102470934	102532072	NFKB1	61138
chr4	102838837	102899353	CISD2	60516
chr4	104429266	104479266	rs7657799	50000
chr4	105443394	105504165	PPA2	60771
chr4	109885082	109945256	EGF	60174
chr4	110592364	110669407	PITX2	77043
chr4	114568266	114629776	UGT8	61510
chr4	121111408	121184321	TNIP3	72913
chr4	121793402	121854112	CCNA2	60710
chr4	122425266	122485917	IL2|IL2	60651
chr4	125284740	125347775	FAT4	63035
chr4	128781167	128842830	JADE1	61663
chr4	140538808	140599224	UCP1	60416
chr4	144615091	144676120	HHIP	61029
chr4	146608036	146670749	POU4F2	62713
chr4	153664280	153726260	TLR2	61980
chr4	154557736	154617823	FGA	60087
chr4	168196294	168338752	DDX60	142458
chr4	173303532	173365387	HMGB2	61855
chr4	178453369	178503369	rs2702414	50000
chr4	183474109	183536475	ING2	62366
chr4	186049156	186108073	TLR3	58917
chr5	1081281	1142273	SLC12A7	60992
chr5	1259160	1325855	TERT	66695
chr5	2339512	2389512	rs316598	50000
chr5	3564353	3633136	IRX1	68783
chr5	6707591	6767891	TENT4A	60300
chr5	6819922	6869922	rs870347	50000
chr5	7364873	7850081	ADCY2|ADCY2	485208
chr5	15469967	15530814	FBXL7	60847
chr5	33919321	33991121	SLC45A2|rs16891982	71800
chr5	35012010	35062010	rs37369	50000
chr5	35827218	35887930	IL7R	60712
chr5	37806645	37870624	GDNF	63979
chr5	39043779	39239563	RICTOR|FYB1	195784
chr5	42394236	42454945	GHR	60709
chr5	43686276	43736276	rs6451722	50000
chr5	44358919	44416753	FGF10	57834
chr5	45665292	45726408	HCN1	61116
chr5	51356002	51417284	ISL1	61282
chr5	58552898	58613350	RAB3C	60452
chr5	59373132	59433199	D5S2800	60067
chr5	60914952	60975663	ERCC8	60711
chr5	62373523	62434050	DIMT1	60527
chr5	66566049	66627711	MAST4	61662
chr5	68185044	68246558	PIK3R1	61514
chr5	69204770	69265174	CDK7	60404
chr5	71037562	71097914	GTF2H2	60352
chr5	77982326	78314698	AP3B1	332372
chr5	79764903	79814903	rs12657828	50000
chr5	80005105	80065665	THBS4	60560
chr5	80940363	81250162	RASGRF2	309799
chr5	87247883	87411916	RASA1	164033
chr5	88700825	88845848	MEF2C	145023
chr5	94588208	94649138	KIAA0825	60930
chr5	96370333	96453248	PCSK1	82915
chr5	114331143	114393498	KCNN2	62355
chr5	122281755	122342452	SNCAIP	60697
chr5	123059210	123121141	PRDM6	61931
chr5	123745556	123805599	D5S818	60043
chr5	126746537	126808537	LMNB1	62000
chr5	129429810	129491724	ADAMTS19	61914
chr5	132469392	132528719	IRF1	59327
chr5	135505050	135566361	NEUROG1	61311
chr5	138433926	138496564	EGR1|EGR1	62638
chr5	138545244	138605948	HSPA9	60704
chr5	139168181	139228517	SIL1	60336
chr5	140084348	140205872	PURA|CYSTM1	121524
chr5	140312843	140366603	HBEGF	53760
chr5	141461497	141522768	PCDHGC5	61271
chr5	141606865	141681610	HDAC3|FCHSD1	74745
chr5	143372506	143435506	NR3C1	63000
chr5	146308726	146370532	POU4F3	61806
chr5	150046324	150162967	CSF1PO|PDGFRB	116643
chr5	151009949	151107158	TNIP1	97209
chr5	151894665	151955263	GLRA1	60598
chr5	154447478	154509553	HAND1	62075
chr5	156019704	156069704	rs6556352	50000
chr5	157160840	157275185	ITK	114345
chr5	166287977	166337977	rs1500127	50000
chr5	169617275	170103382	DOCK2	486107
chr5	170226233	170317777	LCP2	91544
chr5	170750980	170800980	rs7722456	50000
chr5	171278165	171342859	TLX3	64694
chr5	171976000	172037078	FBXW11	61078
chr5	172424131	172484814	SH3PXD2B	60683
chr5	174694475	174755361	MSX2	60886
chr5	177364434	177418848	SLC34A1	54414
chr5	177442787	177503635	DBN1	60848
chr5	177966102	178026137	PROP1	60035
chr5	178411082	178461082	rs6422347	50000
chr5	179790784	179851711	SQSTM1	60927
chr5	180261528	180322767	MAPK9	61239
chr6	366321	487748	IRF4|IRF4|LOC105374875	121427
chr6	3043906	3135150	RIPK1	91244
chr6	4721925	4771925	rs1040045	50000
chr6	5977154	6037564	NRN1	60410
chr6	8072271	8132699	EEF1E1	60428
chr6	10381161	10443624	TFAP2A|TFAP2A	62463
chr6	10853223	10902041	GCM2	48818
chr6	11012833	11076456	ELOVL2	63623
chr6	12509879	12559879	rs2504853	50000
chr6	19806783	19869083	ID4	62300
chr6	21564382	21626206	SOX4	61824
chr6	21886385	21936385	rs7745461	50000
chr6	25942802	26011231	TRIM38	68429
chr6	26382275	26435208	BTN3A1	52933
chr6	28893174	28954236	TRIM27	61062
chr6	29529768	29588748	UBD	58980
chr6	30183156	30244410	TRIM26	61254
chr6	30660824	30774663	NRM|IER3	113839
chr6	31546685	31607316	TNF	60631
chr6	31635038	31733497	GPANK1|ABHD16A	98459
chr6	31785095	31932308	HSPA1A|HSPA1B|SLC44A4|EHMT2|ZBTB12	147213
chr6	32095264	32148253	ATF6B	52989
chr6	32159263	32226606	PBX2|GPSM3|NOTCH4	67343
chr6	32825209	32873704	TAP1	48495
chr6	33169994	33230938	SLC39A7|RXRB	60944
chr6	33287438	33347840	ZBTB22	60402
chr6	33381056	33441390	PHF1	60334
chr6	33548764	33716574	BAK1|ITPR3	167810
chr6	34514286	34574489	SPDEF	60203
chr6	35277818	35341771	DEF6	63953
chr6	35997468	36058595	MAPK14	61127
chr6	36412656	36473362	KCTD20	60706
chr6	36648467	36710688	CDKN1A|CDKN1A	62221
chr6	37227582	37287924	TBC1D22B	60342
chr6	41247926	41306665	TREM1	58739
chr6	41315608	41370889	NCR2	55281
chr6	42909480	42959294	CNPY3	49814
chr6	43739895	43802115	VEGFA	62220
chr6	45308330	45571082	RUNX2	262752
chr6	50684621	50745501	TFAP2D	60880
chr6	52964767	53024969	GSTA4	60202
chr6	53514322	53575301	GCLC	60979
chr6	62255950	62316323	KHDRBS2	60373
chr6	70637682	70698475	SMAP1	60793
chr6	73490239	73551774	EEF1A1	61535
chr6	75174989	75236671	COL12A1	61682
chr6	83823101	83884039	RIPPLY2	60938
chr6	88135678	88197730	CNR1	62052
chr6	88247144	88307245	SE33	60101
chr6	89783559	89833559	rs192655	50000
chr6	90493579	90607072	MAP3K7	113493
chr6	91710225	91770272	D6S1043	60047
chr6	93388501	93449959	EPHA7	61458
chr6	99576810	99637112	PRDM13	60302
chr6	100434195	100495461	SIM1	61266
chr6	108134467	108200083	NR2E1	65616
chr6	108527627	108592202	FOXO3|FOXO3|FOXO3	64575
chr6	109661162	109721566	AK9	60404
chr6	111640332	111893452	FYN	253120
chr6	113940247	114001603	HDAC2	61356
chr6	122966019	123026608	CLVS2	60589
chr6	127088862	127149927	RSPO3	61065
chr6	131920686	131981426	CCN2	60740
chr6	135263407	135518434	AHI1	255027
chr6	136136589	136186589	rs3823159	50000
chr6	136761538	136823228	MAP3K5	61690
chr6	137463218	137524065	OLIG3	60847
chr6	137847214	137903291	TNFAIP3	56077
chr6	143977779	144038710	PLAGL1	60931
chr6	144709195	144759195	rs4463276	50000
chr6	149719377	149780149	PCMT1	60772
chr6	149833208	149894497	LRP11	61289
chr6	151777687	151838636	ESR1	60949
chr6	154139677	154376766	IPCEF1	237089
chr6	158616474	158664743	DYNLT1	48269
chr6	159662525	159723831	SOD2	61306
chr6	162775760	162825760	rs4458655	50000
chr6	168240080	168290080	rs1871428	50000
chr6	170524310	170584735	TBP	60425
chr7	785672	847110	SUN1	61438
chr7	923765	984938	ADAP1	61173
chr7	1199529	1273095	UNCX	73566
chr7	2211727	2272470	NUDT1	60743
chr7	2708105	2864308	GNA12	156203
chr7	5978765	6039624	PMS2	60859
chr7	6354527	6423967	RAC1	69440
chr7	8403509	8465569	NXPH1	62060
chr7	12604626	12654626	rs731257	50000
chr7	22696978	22757631	IL6	60653
chr7	22792781	22853005	TOMM7	60224
chr7	24776540	25000178	OSBPL3	223638
chr7	27142797	27214977	HOXA10|HOXA11	72180
chr7	27225208	27276708	-	51500
chr7	27720142	27848881	TAX1BP1	128739
chr7	28107967	28157967	rs917115	50000
chr7	28415615	28840000	CREB5	424385
chr7	30935363	30995938	GHRHR	60575
chr7	32114512	32164512	rs32314	50000
chr7	37080001	43320000	TCR gamma|RALA|rs2330442	6239999
chr7	45554368	45743116	ADCY1	188748
chr7	45890538	45951748	IGFBP3	61210
chr7	49743412	49806156	VWC2	62744
chr7	50762544	50823432	GRB10	60888
chr7	54988448	55231628	EGFR|EGFR	243180
chr7	71101242	71163396	GALNT17	62154
chr7	73999557	74064869	ELN|rs4717865	65312
chr7	75884647	75945457	POR	60810
chr7	76272387	76333195	HSPB1	60808
chr7	77768014	77829533	TMEM60	61519
chr7	79423632	79484534	MAGI2	60902
chr7	79748050	80238087	GNAI1	490037
chr7	80438635	80532064	GNAT3	93429
chr7	83878731	83928731	rs10954737	50000
chr7	84130226	84190277	D7S820	60051
chr7	87845785	87907178	DBF4	61393
chr7	92215467	92276537	KRIT1	61070
chr7	95294457	95354659	PON1	60202
chr7	98041051	98091051	rs705308	50000
chr7	99528248	99589346	ZNF655	61098
chr7	100463557	100523975	NYAP1	60418
chr7	101096683	101156970	SERPINE1	60287
chr7	107139016	107199884	HBP1	60868
chr7	123170215	123230746	SLC13A1	60531
chr7	128210697	128271322	LEP	60625
chr7	128917989	128970035	IRF5	52046
chr7	130704467	130764665	KLF14	60198
chr7	131032307	131082307	rs7803075	50000
chr7	135128072	135186215	TMEM140	58143
chr7	138480001	143420000	TCR beta|rs10236187|BRAF|TRPV5	4939999
chr7	144335402	144400632	ARHGEF5	65230
chr7	149165332	149226189	ZNF282	60857
chr7	151202302	151263065	CHPF2	60763
chr7	151446012	151539895	RHEB	93883
chr7	151845676	151908021	PRKAG2	62345
chr7	152151768	152201768	rs6464211	50000
chr8	4308271	4358271	rs10108270	50000
chr8	10024119	10085123	MSRA	61004
chr8	11672087	11735447	GATA4	63360
chr8	13476991	13526991	rs3943253	50000
chr8	21888873	21933690	DOK2	44817
chr8	26013046	26078326	EBF2	65280
chr8	26483656	26545314	PNMA2	61658
chr8	27280688	27341565	PTK2B	60877
chr8	27584437	27645006	CLU	60569
chr8	29058788	29108788	rs1471939	50000
chr8	30697273	30758134	GSR	60861
chr8	31004702	31065515	WRN	60813
chr8	32014076	32064076	rs1462906	50000
chr8	32517889	32579383	NRG1	61494
chr8	38391138	38498856	FGFR1|FGFR1	107718
chr8	41278333	41339621	SFRP1	61288
chr8	42122205	42183580	AP3M2	61375
chr8	42241171	42368707	IKBKB|IKBKB|POLB	127536
chr8	47929898	47990278	PRKDC	60380
chr8	54427868	54489965	SOX17	62097
chr8	55071096	55133124	XKR4	62028
chr8	66398561	66459876	RRS1	61315
chr8	67922190	67982711	PREX2	60521
chr8	72978623	73039317	TERF1	60694
chr8	74320286	74380809	GDAP1	60523
chr8	78774446	78835168	IL7	60722
chr8	85487387	85537387	rs12544346	50000
chr8	88012011	88347483	MMP16	335472
chr8	89904515	90014729	NBN|NBN	110214
chr8	98914330	98974795	OSR2	60465
chr8	100115419	100175987	FBXO43	60568
chr8	100920416	100983199	YWHAZ	62783
chr8	101463284	101524202	GRHL2	60918
chr8	109565088	109615088	rs6990312	50000
chr8	121087062	121137062	rs2196051	50000
chr8	121871264	121921264	rs7844723	50000
chr8	124864865	124924916	D8S1179	60051
chr8	125399229	125461310	TRIB1	62081
chr8	127705559	127769033	MYC	63474
chr8	130760301	131072503	ADCY8|ADCY8	312202
chr8	133017639	133080358	SLA	62719
chr8	133161741	133220841	CCN4	59100
chr8	139203938	139253938	rs2001907	50000
chr8	139672342	139736109	KCNK9	63767
chr8	140970341	141031808	PTK2	61467
chr8	143917268	143970768	PLEC	53500
chr8	144261037	144357554	HSF1|DGAT1	96517
chr8	144389297	144439297	rs1871534	50000
chr8	144487080	144548442	RECQL4	61362
chr9	811374	873364	DMRT1	61990
chr9	4954543	5015630	JAK2	61087
chr9	12679305	12739305	TYRP1	60000
chr9	21049025	21106021	IFNB1|IFNB1	56996
chr9	21964102	22039472	CDKN2A|CDKN2B	75370
chr9	23790693	23852137	ELAVL2	61444
chr9	28603502	28653502	rs10511828	50000
chr9	32971218	33031670	APTX	60452
chr9	35041759	35102888	VCP	61129
chr9	35712666	35756999	CREB3	44333
chr9	37004138	37064854	PAX5	60716
chr9	69019364	69069364	rs3793451	50000
chr9	69154277	69275208	TJP2	120931
chr9	76988410	77103873	FOXB2|D9S1122	115463
chr9	77696097	78051811	GNAQ	355714
chr9	88985771	89198818	SHC3	213047
chr9	90589832	90662824	DIRAS2	72992
chr9	90853917	90903917	rs2306040	50000
chr9	97667142	97727493	XPA	60351
chr9	104761006	104948155	ABCA1	187149
chr9	109289122	109351269	EPB41L4B	62147
chr9	110225465	110287017	TXN	61552
chr9	116124083	116184896	PAPPA	60813
chr9	117342927	117392927	rs10513300	50000
chr9	117684403	117744735	TLR4	60332
chr9	120882393	120949173	TRAF1	66780
chr9	124480410	124530410	rs3814134	50000
chr9	126884633	126945730	RALGPS1	61097
chr9	127718317	127798666	SH2D3C	80349
chr9	128532587	128653662	SPTAN1	121075
chr9	128987036	129048331	SH3GLB2	61295
chr9	129050652	129111469	DOLPP1	60817
chr9	129867187	130063194	FNBP1	196007
chr9	130682478	130743514	ABL1	61036
chr9	133032735	133082735	rs2073821	50000
chr9	134306455	134460585	RXRA	154130
chr9	136656517	136717425	AGPAT2	60908
chr9	136866516	136946607	TRAF2	80091
chr9	137158013	137278263	SSNA1|SLC34A3|FAM166A	120250
chrM	1	36569	MT-CO1	36568
chrX	11263413	11330761	AMELX	67348
chrX	12847072	12943169	TLR7|TLR8	96097
chrX	19513977	19907600	SH3KBP1	393623
chrX	21354418	21674689	CNKSR2	320271
chrX	24663513	24724167	POLA1	60654
chrX	41494934	41943169	CASK	448235
chrX	47048232	47108570	RGN	60338
chrX	47541205	47591908	ARAF	50703
chrX	47615521	47670563	ELK1	55042
chrX	48806513	48849869	ERAS	43356
chrX	48902028	48977631	OTUD5	75603
chrX	67516417	67577076	AR	60659
chrX	70424861	70525490	DLG3	100629
chrX	71066499	71142095	FOXO4|IL2RG	75596
chrX	71335865	71397213	TAF1	61348
chrX	101329338	101406182	BTK|BTK	76844
chrX	118475815	118706147	DOCK11	230332
chrX	124319504	124393156	SH2D1A	73652
chrX	130135458	130196131	AIFM1	60673
chrX	132183025	132239447	RAP2C	56422
chrX	136628158	136680390	CD40LG	52232
chrX	153990507	154039902	IRAK1	49395
chrX	154347974	154409877	EMD	61903
chrX	154527620	154585033	IKBKG	57413
chrY	6835918	6941752	AMELY	105834
rDNA1	1	89676	rDNA1	89675
rDNA2	1	89676	rDNA2	89675
rDNA3	1	89676	rDNA3	89675

### Sheet: Supp. Table 3
Chr	Pos	Marker
chr2	219514322	SE1
chr8	143943879	SE2
chr19	3344275	BL1
chr6	108562706	BL2
chr7	27251959	VF1
chr12	53961752	VF2
chr3	194688119	SA1
chr12	57619756	MB1
chr12	57619734	MB2
